# A differential-trend-subtype strategy for integrated serum proteomics and N-glycoproteomics reveals ovarian cancer-associated remodelling

**DOI:** 10.64898/2026.11.17.767436

**Authors:** Xiaoyu Hu, Tianqing Yan, Renquan Lu, Zhixin Tian

## Abstract

Protein glycosylation is increasingly implicated in cancer, but its macro- and microheterogeneity complicate cohort-scale resolution of disease-associated remodeling. Here we performed matched peptide-level proteomic (PEP) and intact N-glycopeptide (NGP) profiling of serum from 100 participants, comprising 23 healthy controls, 27 individuals with benign ovarian disease and 50 patients with ovarian cancer. We identified 12,634 intact NGPs with plausible linkages spanning 6,127 protein-site glycosites and 4,438 glycoproteins. We developed a Differential-Trend-Subtype (DTS) target-prioritization framework integrating ovarian cancer versus non-malignant differences, cross-sectional healthy-benign-cancer trends and within-cancer subtype effects. Independent PEP and NGP clustering supported two aligned molecular states, assigning 47 of 50 cancer samples concordantly. Among 171 subtype-associated NGPs, cluster 1-high (C1-high) features were more frequently fucosylated, whereas cluster 2-high (C2-high) features were more frequently sialylated. DTS strategy prioritized a more informative pool of candidate features. Under leakage-controlled nested resampling, the best exploratory diagnostic panel-comprising PON1, HP and C9 peptide features together with an IGHM N209 N-glycopeptide-achieved a ROC-AUC of 0.843 ± 0.026, whereas the best subtype panel-comprising C2 N621 and IGHG1 N180 N-glycopeptides together with SERPINA3-achieved a ROC-AUC of 0.997 ± 0.005. These findings demonstrate the utility of DTS for prioritizing candidate markers and reveal coordinated protein and site-specific N-glycan remodelling with potential relevance to ovarian cancer diagnosis and molecular stratification.
