## Supplementary material for "A differential-trend-subtype strategy for integrated serum proteomics and N-glycoproteomics reveals ovarian cancer-associated remodelling": Supplementary_Data_1.xlsx

### Sheet: Sheet1
Term	Description
Cohort	TMT set and cohort set.
Subject information	Subject information

### Sheet: Cohort
TMT set index	x126	x127N	x127C	x128N	x128C	x129N	x129C	x130N	x130C	x131	x131C
1	pooled sample	HC 001	HC 002	Ben 032	Ben 034	Ben 036	OV 002	OV 008	OV 011	OV 016	OV 017
2	pooled sample	HC 033	HC 034	Ben 178	Ben 179	Ben 182	OV 153	OV 161	OV 168	OV 169	OV 171
3	pooled sample	OV 025	OV 026	OV 028	HC 009	HC 010	HC 011	Ben 107	Ben 113	OV 031	OV 038
4	pooled sample	OV 039	OV 042	OV 048	OV 049	OV 051	OV 052	HC 013	HC 014	Ben 114	Ben 115
5	pooled sample	Ben 121	Ben 122	Ben 123	OV 057	OV 058	OV 060	OV 061	OV 062	HC 015	HC 016
6	pooled sample	HC 017	HC 018	Ben 127	Ben 132	Ben 133	OV 063	OV 064	OV 065	OV 066	OV 067
7	pooled sample	OV 068	OV 074	HC 021	HC 022	Ben 135	Ben 136	Ben 138	OV 076	OV 078	OV 080
8	pooled sample	OV 082	OV 083	OV 084	OV 086	HC 023	HC 025	Ben 144	Ben 145	Ben 154	OV 087
9	pooled sample	OV 089	OV 090	OV 092	OV 111	OV 120	HC 026	HC 027	HC 028	Ben 160	Ben 163
10	pooled sample	OV 174	HC 035	HC 036	HC 037	Ben 186	Ben 187	Ben 188	OV 193	OV 199	OV 501

### Sheet: Subject infomation
Type	No	Sample ID	Age	Stage	Grade
OvariaHealth control caHealth controlcer	2	OV 002	66	4	G3
OvariaHealth control caHealth controlcer	8	OV 008	49	2	G3
OvariaHealth control caHealth controlcer	11	OV 011	44	3	G3
OvariaHealth control caHealth controlcer	16	OV 016	68	3	G3
OvariaHealth control caHealth controlcer	17	OV 017	55	4	G3
OvariaHealth control caHealth controlcer	25	OV 025	64	3	G3
OvariaHealth control caHealth controlcer	26	OV 026	67	1	G3
OvariaHealth control caHealth controlcer	28	OV 028	49	4	G3
OvariaHealth control caHealth controlcer	31	OV 031	68	3	G3
OvariaHealth control caHealth controlcer	38	OV 038	46	2	G1/2
OvariaHealth control caHealth controlcer	39	OV 039	51	3	G3
OvariaHealth control caHealth controlcer	42	OV 042	46	3	G3
OvariaHealth control caHealth controlcer	48	OV 048	66	1	G1/2
OvariaHealth control caHealth controlcer	49	OV 049	44	3	G3
OvariaHealth control caHealth controlcer	51	OV 051	54	4	G3
OvariaHealth control caHealth controlcer	52	OV 052	59	3	G3
OvariaHealth control caHealth controlcer	57	OV 057	69	4	G3
OvariaHealth control caHealth controlcer	58	OV 058	65	4	G3
OvariaHealth control caHealth controlcer	60	OV 060	56	3	G3
OvariaHealth control caHealth controlcer	61	OV 061	51	4	G3
OvariaHealth control caHealth controlcer	62	OV 062	63	3	G3
OvariaHealth control caHealth controlcer	63	OV 063	75	3	G3
OvariaHealth control caHealth controlcer	64	OV 064	78	3	G3
OvariaHealth control caHealth controlcer	65	OV 065	68	3	G3
OvariaHealth control caHealth controlcer	66	OV 066	63	3	G3
OvariaHealth control caHealth controlcer	67	OV 067	54	3	G3
OvariaHealth control caHealth controlcer	68	OV 068	27	3	G3
OvariaHealth control caHealth controlcer	74	OV 074	65	3	G3
OvariaHealth control caHealth controlcer	76	OV 076	47	3	G3
OvariaHealth control caHealth controlcer	78	OV 078	71	3	G3
OvariaHealth control caHealth controlcer	80	OV 080	50	3	G3
OvariaHealth control caHealth controlcer	82	OV 082	51	3	G3
OvariaHealth control caHealth controlcer	83	OV 083	58	2	G3
OvariaHealth control caHealth controlcer	84	OV 084	39	3	G3
OvariaHealth control caHealth controlcer	86	OV 086	74	3	G3
OvariaHealth control caHealth controlcer	87	OV 087	49	2	G3
OvariaHealth control caHealth controlcer	89	OV 089	57	3	G3
OvariaHealth control caHealth controlcer	90	OV 090	35	2	G1/2
OvariaHealth control caHealth controlcer	92	OV 092	65	3	G3
OvariaHealth control caHealth controlcer	111	OV 111	39	3	G3
OvariaHealth control caHealth controlcer	120	OV 120	58	2	G1/2
OvariaHealth control caHealth controlcer	153	OV 153	72	3	G3
OvariaHealth control caHealth controlcer	161	OV 161	61	3	G3
OvariaHealth control caHealth controlcer	168	OV 168	67	3	G3
OvariaHealth control caHealth controlcer	169	OV 169	39	2	G1/2
OvariaHealth control caHealth controlcer	171	OV 171	57	3	G3
OvariaHealth control caHealth controlcer	174	OV 174	47	3	G3
OvariaHealth control caHealth controlcer	193	OV 193	38	1	G1/2
OvariaHealth control caHealth controlcer	199	OV 199	26	1	G1/2
OvariaHealth control caHealth controlcer	501	OV 501	42	3	G3
BeHealth controligHealth control	32	Ben 032	67
BeHealth controligHealth control	34	Ben 034	15
BeHealth controligHealth control	36	Ben 036	31
BeHealth controligHealth control	107	Ben 107	69
BeHealth controligHealth control	113	Ben 113	51
BeHealth controligHealth control	114	Ben 114	68
BeHealth controligHealth control	115	Ben 115	38
BeHealth controligHealth control	121	Ben 121	44
BeHealth controligHealth control	122	Ben 122	46
BeHealth controligHealth control	123	Ben 123	42
BeHealth controligHealth control	127	Ben 127	53
BeHealth controligHealth control	132	Ben 132	41
BeHealth controligHealth control	133	Ben 133	53
BeHealth controligHealth control	135	Ben 135	44
BeHealth controligHealth control	136	Ben 136	58
BeHealth controligHealth control	138	Ben 138	50
BeHealth controligHealth control	144	Ben 144	68
BeHealth controligHealth control	145	Ben 145	55
BeHealth controligHealth control	154	Ben 154	77
BeHealth controligHealth control	160	Ben 160	58
BeHealth controligHealth control	163	Ben 163	76
BeHealth controligHealth control	178	Ben 178	30
BeHealth controligHealth control	179	Ben 179	35
BeHealth controligHealth control	182	Ben 182	58
BeHealth controligHealth control	186	Ben 186	25
BeHealth controligHealth control	187	Ben 187	58
BeHealth controligHealth control	188	Ben 188	32
Health control	1	HC 001	39
Health control	2	HC 002	42
Health control	9	HC 009	62
Health control	10	HC 010	29
Health control	11	HC 011	42
Health control	13	HC 013	36
Health control	14	HC 014	42
Health control	15	HC 015	40
Health control	16	HC 016	57
Health control	17	HC 017	42
Health control	18	HC 018	39
Health control	21	HC 021	56
Health control	22	HC 022	59
Health control	23	HC 023	33
Health control	25	HC 025	47
Health control	26	HC 026	46
Health control	27	HC 027	48
Health control	28	HC 028	31
Health control	33	HC 033	49
Health control	34	HC 034	26
Health control	35	HC 035	34
Health control	36	HC 036	37
Health control	37	HC 037	47
